# Protein yield is tunable by synonymous codon changes of translation initiation sites

**DOI:** 10.1101/726752

**Authors:** Bikash K. Bhandari, Chun Shen Lim, Daniela M. Remus, Augustine Chen, Craig van Dolleweerd, Paul P. Gardner

**Affiliations:** Department of Biochemistry, School of Biomedical Sciences, University of Otago, Dunedin, New Zealand; Biomolecular Interaction Centre, University of Canterbury, Christchurch, New Zealand; Callaghan Innovation Protein Science and Engineering, University of Canterbury, Christchurch, New Zealand

**Author notes:** These authors contributed equally (Bikash K. Bhandari, Chun Shen Lim).

## Abstract

Recombinant protein production is a key process in generating proteins of interest in the pharmaceutical industry and biomedical research. However, about 50% of recombinant proteins fail to be expressed in a variety of host cells. To address this problem, we modified up to the first nine codons of messenger RNAs with synonymous substitutions and showed that protein levels can be tuned. These modifications alter the ‘accessibility’ of translation initiation sites. We also reveal the dynamics between accessibility, gene expression, and turnovers using a coarse-grained simulation.
