## Supplementary Table S1 for "Protein yield is tunable by synonymous codon changes of translation initiation sites"

### Sheet: Datasets_used
Dataset	Species/Expresion host	Number of sequences	Highest correlation between opening energy and protein abundance (R, P<2.2×10−16)	Transcript region with the highest R	Highest prediction accuracy of expression outcome using opening energy (AUC)	Transcript region with the highest ranked Gini importance	PMID	Source
GFP	E. coli	14,425 representative sequences of 244,000	−0.65	(−30:18)			30247489	Supplementary Data 15, https://media.nature.com/original/nature-assets/nbt/journal/v36/n10/extref/nbt.4238-S47.zip
PaxDB	E. coli	3725	−0.17	(−25:16)			22535208, 25656970	https://pax-db.org/species/511145
Ribosome profiling (for iXnos)	E. coli						30724162	SRR7759806, SRR7759807
YFP	S. cerevisiae	2041	−0.55	(−7:89)			23832786	Supplementary dataset S01, https://www.ncbi.nlm.nih.gov/pmc/articles/PMC3725075/bin/1222534110_sd01.xlsx
GFP	M. musculus	65536	−0.28	(−8:11)			25170020	Supplementary Table S2 (https://www.embopress.org/cgi/doi/10.15252/msb.20145136)
Heterologous proteins	E. coli	11430			0.7	(−24:24)	15130928, 24225319	TargetTrack/DNASU

### Sheet: Results_Fig3B
Correlation matrix of the mRNA features of the PSI:Biology targets (see Fig 3B)
		Codon context	CAI	tAI	iXnos	G+C (%)	Avoidance	Folding Energy	Opening Energy	Label
	Codon context	1	0.799	0.617	0.118	0.379	−2.06E-01	−8.22E-02	0.0199	0.0554
	CAI	0.799	1	0.674	0.203	0.384	−2.04E-01	−7.62E-02	0.0295	0.0636
	tAI	0.617	0.674	1	0.371	0.628	−3.59E-01	−1.49E-01	0.073	0.0103
	iXnos	0.118	0.203	0.371	1	0.747	−4.96E-01	−2.68E-01	0.214	−0.1128
	G+C (%)	0.379	0.384	0.628	0.747	1	−6.49E-01	−3.39E-01	0.256	−0.1066
	Avoidance	−2.06E-01	−2.04E-01	−3.59E-01	−4.96E-01	−6.49E-01	1	0.437	−4.52E-01	0.1753
	Folding Energy	−8.22E-02	−7.62E-02	−1.49E-01	−2.68E-01	−3.39E-01	0.437	1	−6.75E-01	0.2501
	Opening Energy	0.0199	0.0295	0.073	0.2137	0.2561	−0.4515	−0.6751	1	−0.2974
	Label	0.0554	0.0636	0.0103	−0.1128	−0.1066	0.1753	0.2501	−0.2974	1
Bonferroni-corrected P-values for the above correlation matrix (see Fig 3B)
		Codon context	CAI	tAI	iXnos	G+C (%)	Avoidance	Folding Energy	Opening Energy	Label
	Codon context	0	0	0	3.69e-35	0	1e-107	5.04e-17	1.20541	1.11e-07
	CAI	0	0	0	1.03e-104	0	1.61e-105	1.25e-14	0.0589	3.67e-10
	tAI	0	0	0	0	0	0	2.85e-56	2.08e-13	9.75078
	iXnos	3.69e-35	1.03e-104	0	0	0	0	6.2e-185	1.14e-116	3.88e-32
	G+C (%)	0	0	0	0	0	0	1.78e-304	4.26e-169	1.09e-28
	Avoidance	1e-107	1.61e-105	0	0	0	0	0	0	5.61e-78
	Folding Energy	5.04e-17	1.25e-14	2.85e-56	6.2e-185	1.78e-304	0	0	0	4.95e-161
	Opening Energy	1.20541	0.0589	2.08e-13	1.14e-116	4.26e-169	0	0	0	1.64e-230
	Label	1.11e-07	3.67e-10	9.75078	3.88e-32	1.09e-28	5.61e-78	4.95e-161	1.64e-230	0

### Sheet: Results_FigS6B
Kolmogorov-Smirnov statistics between the opening energy distributions of sequences optimised using TIsigner (see Fig 5A)
		Failure	Success	4	9	14	Full-length
	Failure	0	0.3105	0.4098	0.6558	0.6928	0.7132
	Success	0.3105	0	0.1224	0.4369	0.4847	0.5058
	4	0.4098	0.1224	0	0.346	0.3958	0.42
	9	0.6558	0.4369	0.346	0	0.0755	0.0879
	14	0.6928	0.4847	0.3958	0.0755	0	0.0317
	Full-length	0.7132	0.5058	0.42	0.0879	0.0317	0
Bonferroni-corrected P-values for the above Kolmogorov-Smirnov statistics (see Fig 5A)
		Failure	Success	4	9	14	Full-length
	Failure	15	1.11e-170	7.65e-194	0	0	0
	Success	1.11e-170	15	7.18e-26	0	0	0
	4	7.65e-194	7.18e-26	15	5.44e-138	8.26e-181	1.22e-203
	9	0	0	5.44e-138	15	7.54e-06	3.31e-08
	14	0	0	8.26e-181	7.54e-06	15	2.05486
	Full-length	0	0	1.22e-203	3.31e-08	2.05486	15

### Sheet: Results_FigS6C
Kolmogorov-Smirnov statistics between the opening energy distributions of sequences optimised using different gene optimisation tools (see Fig 5B)
		Success	Random	COOL	Failure	ExpOptimizer	TIsigner (9)
	Success	0	0.154	0.2539	0.3095	0.276	0.4381
	Random	0.154	0	0.1166	0.2025	0.1267	0.5744
	COOL	0.2539	0.1166	0	0.0995	0.0424	0.6467
	Failure	0.3095	0.2025	0.0995	0	0.1185	0.6557
	ExpOptimizer	0.276	0.1267	0.0424	0.1185	0	0.6817
	TIsigner (9)	0.4381	0.5744	0.6467	0.6557	0.6817	0
Bonferroni-corrected P-values for the above Kolmogorov-Smirnov statistics (see Fig 5B)
		Success	Random	COOL	Failure	ExpOptimizer	TIsigner (9)
	Success	15	1.91e-40	2.91e-111	9.79e-166	1.36e-131	0
	Random	1.91e-40	15	1.52e-14	2.22e-45	2.6e-17	0
	COOL	2.91e-111	1.52e-14	15	2.18e-10	0.287	0
	Failure	9.79e-166	2.22e-45	2.18e-10	15	4.65e-15	0
	ExpOptimizer	1.36e-131	2.6e-17	0.287	4.65e-15	15	0
	TIsigner (9)	0	0	0	0	0	15
