## Supplementary Table S2 for "Protein yield is tunable by synonymous codon changes of translation initiation sites"

### Sheet: GFP
5' UTR (pVD) = AGGGGAATTGTGAGCGGATAACAATTCCCCTCTAGAAATAATTTTGTTTAACTTTAAGAAGGAGATATACC
* Column with times (0h 30min ....) are the normalised fluorescence.
Opening Energy	Expression Score	Type	First 30 nt	Full Sequence	0h 30min	0h 40min	0h 50min	1h 0min	1h 10min	1h 20min	1h 30min	1h 40min	1h 50min	2h 0min	2h 10min	2h 20min	2h 30min	2h 40min	2h 50min	3h 0min	3h 10min	3h 20min	3h 30min	3h 40min	3h 50min	4h 0min	4h 10min	4h 20min	4h 30min	4h 40min	4h 50min	5h 0min	5h 10min	5h 20min	5h 30min	5h 40min	5h 50min	6h 0min	6h 10min	6h 20min	6h 30min	6h 40min	6h 50min	7h 0min
21.68	5.78	Optimised	ATGTCGAAGGGTGAAGAACTCTTCACTGGT	ATGTCGAAGGGTGAAGAACTCTTCACTGGTGTTGTCCCAATTCTTGTTGAATTAGATGGTGATGTTAATGGGCACAAATTTTCTGTCAGTGGAGAGGGTGAAGGTGATGCAACATACGGAAAACTTACCCTTAAATTTATTTGCACTACTGGAAAACTACCTGTTCCATGGCCAACACTTGTCACTACTTTCTCTTATGGTGTTCAATGCTTTTCAAGATACCCAGATCATATGAAACGGCATGACTTTTTCAAGAGTGCCATGCCCGAAGGTTATGTACAGGAAAGAACTATATTTTTCAAAGATGACGGGAACTACAAGACACGTGCTGAAGTCAAGTTTGAAGGTGATACCCTTGTTAATAGAATCGAGTTAAAAGGTATTGATTTTAAAGAAGAT…	1	1	1	1	1	1	1	1	1	1	1	1	1	1	1	1	1	1	1	1	1	1	1	1	1	1	1	1	1	1	1	1	1	1	1	1	1	1	1	1
20.37	7.07	Optimised	ATGAGTAAAGGGGAGGAACTCTTTACCGGG	ATGAGTAAAGGGGAGGAACTCTTTACCGGGGTTGTCCCAATTCTTGTTGAATTAGATGGTGATGTTAATGGGCACAAATTTTCTGTCAGTGGAGAGGGTGAAGGTGATGCAACATACGGAAAACTTACCCTTAAATTTATTTGCACTACTGGAAAACTACCTGTTCCATGGCCAACACTTGTCACTACTTTCTCTTATGGTGTTCAATGCTTTTCAAGATACCCAGATCATATGAAACGGCATGACTTTTTCAAGAGTGCCATGCCCGAAGGTTATGTACAGGAAAGAACTATATTTTTCAAAGATGACGGGAACTACAAGACACGTGCTGAAGTCAAGTTTGAAGGTGATACCCTTGTTAATAGAATCGAGTTAAAAGGTATTGATTTTAAAGAAGAT…	1.02	1.02	1.01	1.01	1	0.99	0.98	0.97	0.98	0.97	0.98	0.98	0.97	0.99	0.98	1	1.01	1.03	1.04	1.07	1.1	1.14	1.18	1.22	1.25	1.29	1.33	1.34	1.36	1.36	1.36	1.37	1.35	1.33	1.32	1.29	1.27	1.24	1.22	1.2
18.8	9.67	Optimised	ATGTCGAAGGGCGAAGAACTCTTCACTGGT	ATGTCGAAGGGCGAAGAACTCTTCACTGGTGTTGTCCCAATTCTTGTTGAATTAGATGGTGATGTTAATGGGCACAAATTTTCTGTCAGTGGAGAGGGTGAAGGTGATGCAACATACGGAAAACTTACCCTTAAATTTATTTGCACTACTGGAAAACTACCTGTTCCATGGCCAACACTTGTCACTACTTTCTCTTATGGTGTTCAATGCTTTTCAAGATACCCAGATCATATGAAACGGCATGACTTTTTCAAGAGTGCCATGCCCGAAGGTTATGTACAGGAAAGAACTATATTTTTCAAAGATGACGGGAACTACAAGACACGTGCTGAAGTCAAGTTTGAAGGTGATACCCTTGTTAATAGAATCGAGTTAAAAGGTATTGATTTTAAAGAAGAT…	1	1.01	1.01	1.02	1.01	1.02	1.01	1.01	1.02	1	1.01	0.99	0.99	0.99	1	1	1.01	1.02	1.01	1.03	1.03	1.04	1.05	1.05	1.05	1.05	1.05	1.04	1.05	1.05	1.04	1.03	1.02	1.01	1	0.99	0.99	0.98	0.98	0.98
14.23	33.2	Optimised	ATGTCGAAAGGGGAAGAACTGTTCACCGGC	ATGTCGAAAGGGGAAGAACTGTTCACCGGCGTTGTCCCAATTCTTGTTGAATTAGATGGTGATGTTAATGGGCACAAATTTTCTGTCAGTGGAGAGGGTGAAGGTGATGCAACATACGGAAAACTTACCCTTAAATTTATTTGCACTACTGGAAAACTACCTGTTCCATGGCCAACACTTGTCACTACTTTCTCTTATGGTGTTCAATGCTTTTCAAGATACCCAGATCATATGAAACGGCATGACTTTTTCAAGAGTGCCATGCCCGAAGGTTATGTACAGGAAAGAACTATATTTTTCAAAGATGACGGGAACTACAAGACACGTGCTGAAGTCAAGTTTGAAGGTGATACCCTTGTTAATAGAATCGAGTTAAAAGGTATTGATTTTAAAGAAGAT…	1.06	1.05	1.06	1.07	1.06	1.07	1.07	1.09	1.1	1.11	1.16	1.2	1.24	1.3	1.37	1.47	1.57	1.68	1.81	1.95	2.08	2.26	2.45	2.62	2.83	3.01	3.19	3.34	3.53	3.66	3.78	3.86	3.93	4	4.07	4.13	4.19	4.24	4.3	4.36
13.77	37.81	Optimised	ATGTCTAAAGGAGAAGAGCTTTTCACTGGG	ATGTCTAAAGGAGAAGAGCTTTTCACTGGGGTTGTCCCAATTCTTGTTGAATTAGATGGTGATGTTAATGGGCACAAATTTTCTGTCAGTGGAGAGGGTGAAGGTGATGCAACATACGGAAAACTTACCCTTAAATTTATTTGCACTACTGGAAAACTACCTGTTCCATGGCCAACACTTGTCACTACTTTCTCTTATGGTGTTCAATGCTTTTCAAGATACCCAGATCATATGAAACGGCATGACTTTTTCAAGAGTGCCATGCCCGAAGGTTATGTACAGGAAAGAACTATATTTTTCAAAGATGACGGGAACTACAAGACACGTGCTGAAGTCAAGTTTGAAGGTGATACCCTTGTTAATAGAATCGAGTTAAAAGGTATTGATTTTAAAGAAGAT…	1.02	1.02	1.02	1.02	1.02	1.02	1.02	1.04	1.04	1.05	1.07	1.08	1.12	1.15	1.22	1.29	1.37	1.46	1.57	1.69	1.82	1.96	2.09	2.25	2.41	2.56	2.72	2.88	3.02	3.16	3.28	3.41	3.5	3.57	3.66	3.76	3.86	3.92	4.03	4.12
5.56	97.75	Optimised	ATGAGCAAAGGGGAAGAATTATTTACAGGT	ATGAGCAAAGGGGAAGAATTATTTACAGGTGTTGTCCCAATTCTTGTTGAATTAGATGGTGATGTTAATGGGCACAAATTTTCTGTCAGTGGAGAGGGTGAAGGTGATGCAACATACGGAAAACTTACCCTTAAATTTATTTGCACTACTGGAAAACTACCTGTTCCATGGCCAACACTTGTCACTACTTTCTCTTATGGTGTTCAATGCTTTTCAAGATACCCAGATCATATGAAACGGCATGACTTTTTCAAGAGTGCCATGCCCGAAGGTTATGTACAGGAAAGAACTATATTTTTCAAAGATGACGGGAACTACAAGACACGTGCTGAAGTCAAGTTTGAAGGTGATACCCTTGTTAATAGAATCGAGTTAAAAGGTATTGATTTTAAAGAAGAT…	1.02	1.01	1.03	1.03	1.03	1.03	1.04	1.05	1.06	1.06	1.09	1.11	1.14	1.18	1.23	1.3	1.38	1.48	1.58	1.71	1.83	1.96	2.11	2.28	2.43	2.59	2.76	2.88	3.04	3.18	3.28	3.42	3.52	3.61	3.71	3.77	3.88	3.96	4.06	4.14
17.84	12.12	Optimised	ATGTCGAAGGGTGAAGAACTTTTCACTGGG	ATGTCGAAGGGTGAAGAACTTTTCACTGGGGTTGTCCCAATTCTTGTTGAATTAGATGGTGATGTTAATGGGCACAAATTTTCTGTCAGTGGAGAGGGTGAAGGTGATGCAACATACGGAAAACTTACCCTTAAATTTATTTGCACTACTGGAAAACTACCTGTTCCATGGCCAACACTTGTCACTACTTTCTCTTATGGTGTTCAATGCTTTTCAAGATACCCAGATCATATGAAACGGCATGACTTTTTCAAGAGTGCCATGCCCGAAGGTTATGTACAGGAAAGAACTATATTTTTCAAAGATGACGGGAACTACAAGACACGTGCTGAAGTCAAGTTTGAAGGTGATACCCTTGTTAATAGAATCGAGTTAAAAGGTATTGATTTTAAAGAAGAT…	1.11	1.11	1.12	1.13	1.13	1.14	1.15	1.17	1.21	1.2	1.22	1.23	1.26	1.29	1.34	1.39	1.45	1.51	1.59	1.66	1.74	1.84	1.94	2.05	2.15	2.27	2.36	2.46	2.55	2.63	2.71	2.78	2.83	2.89	2.93	3.01	3.04	3.08	3.15	3.18
15.8	21.09	Optimised	ATGTCCAAAGGTGAAGAGCTTTTCACCGGG	ATGTCCAAAGGTGAAGAGCTTTTCACCGGGGTTGTCCCAATTCTTGTTGAATTAGATGGTGATGTTAATGGGCACAAATTTTCTGTCAGTGGAGAGGGTGAAGGTGATGCAACATACGGAAAACTTACCCTTAAATTTATTTGCACTACTGGAAAACTACCTGTTCCATGGCCAACACTTGTCACTACTTTCTCTTATGGTGTTCAATGCTTTTCAAGATACCCAGATCATATGAAACGGCATGACTTTTTCAAGAGTGCCATGCCCGAAGGTTATGTACAGGAAAGAACTATATTTTTCAAAGATGACGGGAACTACAAGACACGTGCTGAAGTCAAGTTTGAAGGTGATACCCTTGTTAATAGAATCGAGTTAAAAGGTATTGATTTTAAAGAAGAT…	1.08	1.08	1.09	1.08	1.08	1.08	1.07	1.1	1.12	1.13	1.15	1.18	1.21	1.26	1.31	1.37	1.45	1.54	1.62	1.73	1.83	1.94	2.04	2.18	2.3	2.43	2.55	2.69	2.8	2.89	2.97	3.05	3.12	3.18	3.22	3.26	3.3	3.35	3.4	3.42
15.66	21.95	Optimised	ATGTCGAAAGGTGAAGAGCTGTTCACCGGT	ATGTCGAAAGGTGAAGAGCTGTTCACCGGTGTTGTCCCAATTCTTGTTGAATTAGATGGTGATGTTAATGGGCACAAATTTTCTGTCAGTGGAGAGGGTGAAGGTGATGCAACATACGGAAAACTTACCCTTAAATTTATTTGCACTACTGGAAAACTACCTGTTCCATGGCCAACACTTGTCACTACTTTCTCTTATGGTGTTCAATGCTTTTCAAGATACCCAGATCATATGAAACGGCATGACTTTTTCAAGAGTGCCATGCCCGAAGGTTATGTACAGGAAAGAACTATATTTTTCAAAGATGACGGGAACTACAAGACACGTGCTGAAGTCAAGTTTGAAGGTGATACCCTTGTTAATAGAATCGAGTTAAAAGGTATTGATTTTAAAGAAGAT…	1.06	1.07	1.09	1.08	1.08	1.08	1.1	1.11	1.12	1.14	1.18	1.22	1.24	1.29	1.34	1.42	1.5	1.61	1.71	1.83	1.94	2.06	2.2	2.36	2.49	2.64	2.81	2.92	3.05	3.15	3.28	3.37	3.45	3.48	3.55	3.61	3.68	3.69	3.76	3.83
11.87	60.55	Optimised	ATGTCTAAAGGTGAAGAACTATTCACAGGG	ATGTCTAAAGGTGAAGAACTATTCACAGGGGTTGTCCCAATTCTTGTTGAATTAGATGGTGATGTTAATGGGCACAAATTTTCTGTCAGTGGAGAGGGTGAAGGTGATGCAACATACGGAAAACTTACCCTTAAATTTATTTGCACTACTGGAAAACTACCTGTTCCATGGCCAACACTTGTCACTACTTTCTCTTATGGTGTTCAATGCTTTTCAAGATACCCAGATCATATGAAACGGCATGACTTTTTCAAGAGTGCCATGCCCGAAGGTTATGTACAGGAAAGAACTATATTTTTCAAAGATGACGGGAACTACAAGACACGTGCTGAAGTCAAGTTTGAAGGTGATACCCTTGTTAATAGAATCGAGTTAAAAGGTATTGATTTTAAAGAAGAT…	1.03	1.05	1.07	1.05	1.05	1.06	1.06	1.08	1.11	1.13	1.17	1.22	1.27	1.35	1.43	1.53	1.64	1.77	1.9	2.07	2.22	2.39	2.57	2.79	2.96	3.18	3.39	3.57	3.77	3.91	4.05	4.22	4.31	4.43	4.52	4.6	4.71	4.8	4.9	4.96
11.31	67.45	Optimised	ATGTCTAAAGGTGAGGAGCTCTTCACAGGA	ATGTCTAAAGGTGAGGAGCTCTTCACAGGAGTTGTCCCAATTCTTGTTGAATTAGATGGTGATGTTAATGGGCACAAATTTTCTGTCAGTGGAGAGGGTGAAGGTGATGCAACATACGGAAAACTTACCCTTAAATTTATTTGCACTACTGGAAAACTACCTGTTCCATGGCCAACACTTGTCACTACTTTCTCTTATGGTGTTCAATGCTTTTCAAGATACCCAGATCATATGAAACGGCATGACTTTTTCAAGAGTGCCATGCCCGAAGGTTATGTACAGGAAAGAACTATATTTTTCAAAGATGACGGGAACTACAAGACACGTGCTGAAGTCAAGTTTGAAGGTGATACCCTTGTTAATAGAATCGAGTTAAAAGGTATTGATTTTAAAGAAGAT…	1.04	1.03	1.04	1.06	1.04	1.07	1.06	1.08	1.09	1.11	1.14	1.18	1.23	1.28	1.35	1.44	1.55	1.68	1.79	1.92	2.06	2.23	2.38	2.55	2.74	2.96	3.16	3.33	3.54	3.72	3.87	4.04	4.15	4.27	4.37	4.47	4.56	4.68	4.76	4.9
8.78	90.29	Optimised	ATGAGTAAAGGAGAGGAGCTTTTCACAGGA	ATGAGTAAAGGAGAGGAGCTTTTCACAGGAGTTGTCCCAATTCTTGTTGAATTAGATGGTGATGTTAATGGGCACAAATTTTCTGTCAGTGGAGAGGGTGAAGGTGATGCAACATACGGAAAACTTACCCTTAAATTTATTTGCACTACTGGAAAACTACCTGTTCCATGGCCAACACTTGTCACTACTTTCTCTTATGGTGTTCAATGCTTTTCAAGATACCCAGATCATATGAAACGGCATGACTTTTTCAAGAGTGCCATGCCCGAAGGTTATGTACAGGAAAGAACTATATTTTTCAAAGATGACGGGAACTACAAGACACGTGCTGAAGTCAAGTTTGAAGGTGATACCCTTGTTAATAGAATCGAGTTAAAAGGTATTGATTTTAAAGAAGAT…	1.02	1.03	1.05	1.05	1.05	1.06	1.05	1.07	1.07	1.1	1.13	1.15	1.17	1.22	1.27	1.34	1.41	1.5	1.59	1.71	1.82	1.94	2.06	2.21	2.34	2.5	2.66	2.81	2.95	3.09	3.18	3.3	3.36	3.43	3.52	3.58	3.67	3.71	3.79	3.87
10.99	71.18	Optimised	ATGAGTAAGGGAGAAGAGCTGTTCACTGGA	ATGAGTAAGGGAGAAGAGCTGTTCACTGGAGTTGTCCCAATTCTTGTTGAATTAGATGGTGATGTTAATGGGCACAAATTTTCTGTCAGTGGAGAGGGTGAAGGTGATGCAACATACGGAAAACTTACCCTTAAATTTATTTGCACTACTGGAAAACTACCTGTTCCATGGCCAACACTTGTCACTACTTTCTCTTATGGTGTTCAATGCTTTTCAAGATACCCAGATCATATGAAACGGCATGACTTTTTCAAGAGTGCCATGCCCGAAGGTTATGTACAGGAAAGAACTATATTTTTCAAAGATGACGGGAACTACAAGACACGTGCTGAAGTCAAGTTTGAAGGTGATACCCTTGTTAATAGAATCGAGTTAAAAGGTATTGATTTTAAAGAAGAT…	0.97	0.96	0.98	0.99	0.98	0.99	1	1	1.01	1.01	1.04	1.06	1.07	1.1	1.14	1.19	1.26	1.35	1.44	1.58	1.67	1.79	1.94	2.08	2.2	2.38	2.49	2.62	2.74	2.83	2.9	2.98	3.03	3.08	3.1	3.14	3.19	3.2	3.28	3.29
6.71	96.72	Optimised	ATGAGCAAAGGAGAAGAATTATTTACGGGA	ATGAGCAAAGGAGAAGAATTATTTACGGGAGTTGTCCCAATTCTTGTTGAATTAGATGGTGATGTTAATGGGCACAAATTTTCTGTCAGTGGAGAGGGTGAAGGTGATGCAACATACGGAAAACTTACCCTTAAATTTATTTGCACTACTGGAAAACTACCTGTTCCATGGCCAACACTTGTCACTACTTTCTCTTATGGTGTTCAATGCTTTTCAAGATACCCAGATCATATGAAACGGCATGACTTTTTCAAGAGTGCCATGCCCGAAGGTTATGTACAGGAAAGAACTATATTTTTCAAAGATGACGGGAACTACAAGACACGTGCTGAAGTCAAGTTTGAAGGTGATACCCTTGTTAATAGAATCGAGTTAAAAGGTATTGATTTTAAAGAAGAT…	0.98	0.98	0.98	0.98	0.96	0.96	0.94	0.97	0.96	0.96	0.99	1	1.02	1.06	1.12	1.18	1.25	1.36	1.47	1.6	1.71	1.85	1.96	2.14	2.28	2.45	2.58	2.72	2.87	2.97	3.09	3.18	3.28	3.33	3.43	3.51	3.59	3.64	3.76	3.84
20.37	7.07	Optimised	ATGAGTAAAGGGGAAGAACTCTTTACCGGG	ATGAGTAAAGGGGAAGAACTCTTTACCGGGGTTGTCCCAATTCTTGTTGAATTAGATGGTGATGTTAATGGGCACAAATTTTCTGTCAGTGGAGAGGGTGAAGGTGATGCAACATACGGAAAACTTACCCTTAAATTTATTTGCACTACTGGAAAACTACCTGTTCCATGGCCAACACTTGTCACTACTTTCTCTTATGGTGTTCAATGCTTTTCAAGATACCCAGATCATATGAAACGGCATGACTTTTTCAAGAGTGCCATGCCCGAAGGTTATGTACAGGAAAGAACTATATTTTTCAAAGATGACGGGAACTACAAGACACGTGCTGAAGTCAAGTTTGAAGGTGATACCCTTGTTAATAGAATCGAGTTAAAAGGTATTGATTTTAAAGAAGAT…	0.92	0.94	0.94	0.94	0.94	0.93	0.93	0.96	0.96	0.95	0.96	0.97	0.96	0.96	0.95	0.98	0.98	1	1.02	1.06	1.1	1.13	1.19	1.23	1.27	1.33	1.36	1.37	1.38	1.39	1.38	1.38	1.36	1.33	1.3	1.25	1.22	1.19	1.16	1.15
18.8	9.67	Optimised	ATGTCGAAGGGCGAAGAACTCTTCACTGGT	ATGTCGAAGGGCGAAGAACTCTTCACTGGTGTTGTCCCAATTCTTGTTGAATTAGATGGTGATGTTAATGGGCACAAATTTTCTGTCAGTGGAGAGGGTGAAGGTGATGCAACATACGGAAAACTTACCCTTAAATTTATTTGCACTACTGGAAAACTACCTGTTCCATGGCCAACACTTGTCACTACTTTCTCTTATGGTGTTCAATGCTTTTCAAGATACCCAGATCATATGAAACGGCATGACTTTTTCAAGAGTGCCATGCCCGAAGGTTATGTACAGGAAAGAACTATATTTTTCAAAGATGACGGGAACTACAAGACACGTGCTGAAGTCAAGTTTGAAGGTGATACCCTTGTTAATAGAATCGAGTTAAAAGGTATTGATTTTAAAGAAGAT…	1.05	1.05	1.06	1.08	1.08	1.08	1.08	1.1	1.11	1.11	1.12	1.12	1.1	1.1	1.1	1.11	1.11	1.14	1.17	1.21	1.25	1.3	1.37	1.42	1.48	1.54	1.6	1.64	1.68	1.72	1.74	1.76	1.76	1.74	1.72	1.68	1.65	1.62	1.58	1.56
18.79	9.7	Optimised	ATGTCGAAGGGTGAAGAACTGTTCACTGGT	ATGTCGAAGGGTGAAGAACTGTTCACTGGTGTTGTCCCAATTCTTGTTGAATTAGATGGTGATGTTAATGGGCACAAATTTTCTGTCAGTGGAGAGGGTGAAGGTGATGCAACATACGGAAAACTTACCCTTAAATTTATTTGCACTACTGGAAAACTACCTGTTCCATGGCCAACACTTGTCACTACTTTCTCTTATGGTGTTCAATGCTTTTCAAGATACCCAGATCATATGAAACGGCATGACTTTTTCAAGAGTGCCATGCCCGAAGGTTATGTACAGGAAAGAACTATATTTTTCAAAGATGACGGGAACTACAAGACACGTGCTGAAGTCAAGTTTGAAGGTGATACCCTTGTTAATAGAATCGAGTTAAAAGGTATTGATTTTAAAGAAGAT…	1.06	1.08	1.09	1.08	1.08	1.08	1.09	1.09	1.1	1.08	1.09	1.09	1.06	1.07	1.07	1.08	1.09	1.1	1.13	1.16	1.2	1.25	1.3	1.35	1.4	1.47	1.51	1.54	1.58	1.6	1.62	1.63	1.63	1.62	1.6	1.59	1.58	1.56	1.55	1.52
14.92	27.23	Optimised	ATGAGTAAGGGGGAGGAGCTCTTCACCGGA	ATGAGTAAGGGGGAGGAGCTCTTCACCGGAGTTGTCCCAATTCTTGTTGAATTAGATGGTGATGTTAATGGGCACAAATTTTCTGTCAGTGGAGAGGGTGAAGGTGATGCAACATACGGAAAACTTACCCTTAAATTTATTTGCACTACTGGAAAACTACCTGTTCCATGGCCAACACTTGTCACTACTTTCTCTTATGGTGTTCAATGCTTTTCAAGATACCCAGATCATATGAAACGGCATGACTTTTTCAAGAGTGCCATGCCCGAAGGTTATGTACAGGAAAGAACTATATTTTTCAAAGATGACGGGAACTACAAGACACGTGCTGAAGTCAAGTTTGAAGGTGATACCCTTGTTAATAGAATCGAGTTAAAAGGTATTGATTTTAAAGAAGAT…	1.03	1.05	1.06	1.05	1.04	1.06	1.04	1.05	1.06	1.06	1.08	1.09	1.1	1.12	1.16	1.19	1.26	1.33	1.43	1.54	1.62	1.74	1.87	1.99	2.12	2.26	2.37	2.5	2.61	2.72	2.78	2.87	2.93	2.97	3.04	3.08	3.15	3.17	3.26	3.27
10.47	76.95	Optimised	ATGTCGAAAGGGGAAGAATTGTTCACTGGA	ATGTCGAAAGGGGAAGAATTGTTCACTGGAGTTGTCCCAATTCTTGTTGAATTAGATGGTGATGTTAATGGGCACAAATTTTCTGTCAGTGGAGAGGGTGAAGGTGATGCAACATACGGAAAACTTACCCTTAAATTTATTTGCACTACTGGAAAACTACCTGTTCCATGGCCAACACTTGTCACTACTTTCTCTTATGGTGTTCAATGCTTTTCAAGATACCCAGATCATATGAAACGGCATGACTTTTTCAAGAGTGCCATGCCCGAAGGTTATGTACAGGAAAGAACTATATTTTTCAAAGATGACGGGAACTACAAGACACGTGCTGAAGTCAAGTTTGAAGGTGATACCCTTGTTAATAGAATCGAGTTAAAAGGTATTGATTTTAAAGAAGAT…	0.98	1.01	1.01	1.01	1.02	1.02	1.05	1.08	1.1	1.11	1.14	1.17	1.2	1.24	1.29	1.36	1.44	1.54	1.65	1.77	1.9	2.06	2.2	2.36	2.54	2.7	2.85	3	3.14	3.22	3.31	3.4	3.46	3.53	3.54	3.58	3.65	3.66	3.7	3.71
10.32	78.49	Optimised	ATGAGTAAGGGGGAGGAGCTGTTCACAGGA	ATGAGTAAGGGGGAGGAGCTGTTCACAGGAGTTGTCCCAATTCTTGTTGAATTAGATGGTGATGTTAATGGGCACAAATTTTCTGTCAGTGGAGAGGGTGAAGGTGATGCAACATACGGAAAACTTACCCTTAAATTTATTTGCACTACTGGAAAACTACCTGTTCCATGGCCAACACTTGTCACTACTTTCTCTTATGGTGTTCAATGCTTTTCAAGATACCCAGATCATATGAAACGGCATGACTTTTTCAAGAGTGCCATGCCCGAAGGTTATGTACAGGAAAGAACTATATTTTTCAAAGATGACGGGAACTACAAGACACGTGCTGAAGTCAAGTTTGAAGGTGATACCCTTGTTAATAGAATCGAGTTAAAAGGTATTGATTTTAAAGAAGAT…	1.05	1.04	1.05	1.05	1.06	1.06	1.06	1.06	1.07	1.03	1.05	1.04	1.03	1.04	1.04	1.05	1.06	1.08	1.11	1.14	1.18	1.22	1.28	1.35	1.39	1.45	1.48	1.5	1.52	1.52	1.53	1.53	1.51	1.49	1.46	1.42	1.4	1.36	1.33	1.3
9.66	84.36	Optimised	ATGAGTAAGGGAGAGGAATTGTTCACGGGT	ATGAGTAAGGGAGAGGAATTGTTCACGGGTGTTGTCCCAATTCTTGTTGAATTAGATGGTGATGTTAATGGGCACAAATTTTCTGTCAGTGGAGAGGGTGAAGGTGATGCAACATACGGAAAACTTACCCTTAAATTTATTTGCACTACTGGAAAACTACCTGTTCCATGGCCAACACTTGTCACTACTTTCTCTTATGGTGTTCAATGCTTTTCAAGATACCCAGATCATATGAAACGGCATGACTTTTTCAAGAGTGCCATGCCCGAAGGTTATGTACAGGAAAGAACTATATTTTTCAAAGATGACGGGAACTACAAGACACGTGCTGAAGTCAAGTTTGAAGGTGATACCCTTGTTAATAGAATCGAGTTAAAAGGTATTGATTTTAAAGAAGAT…	1.05	1.06	1.08	1.09	1.08	1.09	1.11	1.12	1.14	1.13	1.13	1.13	1.12	1.11	1.1	1.12	1.14	1.17	1.2	1.25	1.3	1.38	1.46	1.52	1.6	1.7	1.77	1.82	1.88	1.92	1.94	1.98	1.98	1.99	2.01	1.99	1.98	1.95	1.92	1.89
7.2	95.89	Optimised	ATGAGCAAAGGAGAGGAATTATTTACGGGC	ATGAGCAAAGGAGAGGAATTATTTACGGGCGTTGTCCCAATTCTTGTTGAATTAGATGGTGATGTTAATGGGCACAAATTTTCTGTCAGTGGAGAGGGTGAAGGTGATGCAACATACGGAAAACTTACCCTTAAATTTATTTGCACTACTGGAAAACTACCTGTTCCATGGCCAACACTTGTCACTACTTTCTCTTATGGTGTTCAATGCTTTTCAAGATACCCAGATCATATGAAACGGCATGACTTTTTCAAGAGTGCCATGCCCGAAGGTTATGTACAGGAAAGAACTATATTTTTCAAAGATGACGGGAACTACAAGACACGTGCTGAAGTCAAGTTTGAAGGTGATACCCTTGTTAATAGAATCGAGTTAAAAGGTATTGATTTTAAAGAAGAT…	0.97	0.94	0.97	0.97	0.96	0.95	0.94	0.96	0.96	0.97	0.98	1	1.01	1.04	1.08	1.13	1.19	1.25	1.33	1.43	1.52	1.64	1.76	1.89	2.02	2.18	2.3	2.43	2.56	2.65	2.74	2.85	2.9	2.96	3.03	3.09	3.17	3.22	3.31	3.36
12.08	57.84	Optimised	ATGTCTAAGGGTGAGGAGCTCTTCACAGGA	ATGTCTAAGGGTGAGGAGCTCTTCACAGGAGTTGTCCCAATTCTTGTTGAATTAGATGGTGATGTTAATGGGCACAAATTTTCTGTCAGTGGAGAGGGTGAAGGTGATGCAACATACGGAAAACTTACCCTTAAATTTATTTGCACTACTGGAAAACTACCTGTTCCATGGCCAACACTTGTCACTACTTTCTCTTATGGTGTTCAATGCTTTTCAAGATACCCAGATCATATGAAACGGCATGACTTTTTCAAGAGTGCCATGCCCGAAGGTTATGTACAGGAAAGAACTATATTTTTCAAAGATGACGGGAACTACAAGACACGTGCTGAAGTCAAGTTTGAAGGTGATACCCTTGTTAATAGAATCGAGTTAAAAGGTATTGATTTTAAAGAAGAT…	0.89	0.89	0.92	0.9	0.89	0.9	0.9	0.91	0.94	0.94	0.96	0.98	1	1.01	1.02	1.07	1.1	1.15	1.21	1.27	1.33	1.41	1.48	1.55	1.61	1.71	1.76	1.8	1.85	1.85	1.87	1.88	1.87	1.87	1.87	1.83	1.81	1.79	1.77	1.74
15.19	25.13	Optimised	ATGTCGAAAGGTGAGGAACTGTTCACTGGG	ATGTCGAAAGGTGAGGAACTGTTCACTGGGGTTGTCCCAATTCTTGTTGAATTAGATGGTGATGTTAATGGGCACAAATTTTCTGTCAGTGGAGAGGGTGAAGGTGATGCAACATACGGAAAACTTACCCTTAAATTTATTTGCACTACTGGAAAACTACCTGTTCCATGGCCAACACTTGTCACTACTTTCTCTTATGGTGTTCAATGCTTTTCAAGATACCCAGATCATATGAAACGGCATGACTTTTTCAAGAGTGCCATGCCCGAAGGTTATGTACAGGAAAGAACTATATTTTTCAAAGATGACGGGAACTACAAGACACGTGCTGAAGTCAAGTTTGAAGGTGATACCCTTGTTAATAGAATCGAGTTAAAAGGTATTGATTTTAAAGAAGAT…	1.08	1.07	1.08	1.09	1.07	1.08	1.1	1.12	1.13	1.16	1.19	1.2	1.24	1.28	1.34	1.42	1.49	1.6	1.71	1.83	1.93	2.07	2.19	2.32	2.41	2.58	2.68	2.75	2.82	2.92	2.95	3.04	3.06	3.09	3.14	3.16	3.22	3.25	3.31	3.36
13.88	36.68	Optimised	ATGAGTAAAGGGGAAGAGCTTTTCACCGGG	ATGAGTAAAGGGGAAGAGCTTTTCACCGGGGTTGTCCCAATTCTTGTTGAATTAGATGGTGATGTTAATGGGCACAAATTTTCTGTCAGTGGAGAGGGTGAAGGTGATGCAACATACGGAAAACTTACCCTTAAATTTATTTGCACTACTGGAAAACTACCTGTTCCATGGCCAACACTTGTCACTACTTTCTCTTATGGTGTTCAATGCTTTTCAAGATACCCAGATCATATGAAACGGCATGACTTTTTCAAGAGTGCCATGCCCGAAGGTTATGTACAGGAAAGAACTATATTTTTCAAAGATGACGGGAACTACAAGACACGTGCTGAAGTCAAGTTTGAAGGTGATACCCTTGTTAATAGAATCGAGTTAAAAGGTATTGATTTTAAAGAAGAT…	1.03	1.02	1.03	1.01	1	0.99	0.97	0.99	1	1.01	1.05	1.09	1.13	1.18	1.25	1.35	1.42	1.53	1.64	1.75	1.88	2	2.16	2.3	2.45	2.62	2.74	2.83	2.92	2.98	3.05	3.08	3.12	3.15	3.15	3.16	3.19	3.22	3.27	3.28
13.45	41.25	Optimised	ATGAGTAAAGGAGAAGAACTCTTTACCGGA	ATGAGTAAAGGAGAAGAACTCTTTACCGGAGTTGTCCCAATTCTTGTTGAATTAGATGGTGATGTTAATGGGCACAAATTTTCTGTCAGTGGAGAGGGTGAAGGTGATGCAACATACGGAAAACTTACCCTTAAATTTATTTGCACTACTGGAAAACTACCTGTTCCATGGCCAACACTTGTCACTACTTTCTCTTATGGTGTTCAATGCTTTTCAAGATACCCAGATCATATGAAACGGCATGACTTTTTCAAGAGTGCCATGCCCGAAGGTTATGTACAGGAAAGAACTATATTTTTCAAAGATGACGGGAACTACAAGACACGTGCTGAAGTCAAGTTTGAAGGTGATACCCTTGTTAATAGAATCGAGTTAAAAGGTATTGATTTTAAAGAAGAT…	1.05	1.04	1.05	1.05	1.02	1.02	1.03	1.03	1.03	1.05	1.08	1.1	1.12	1.15	1.18	1.26	1.33	1.42	1.51	1.61	1.69	1.82	1.95	2.03	2.12	2.24	2.32	2.38	2.45	2.49	2.53	2.57	2.59	2.6	2.61	2.6	2.63	2.63	2.66	2.66
12.67	50.49	Optimised	ATGTCGAAAGGCGAGGAACTGTTCACTGGA	ATGTCGAAAGGCGAGGAACTGTTCACTGGAGTTGTCCCAATTCTTGTTGAATTAGATGGTGATGTTAATGGGCACAAATTTTCTGTCAGTGGAGAGGGTGAAGGTGATGCAACATACGGAAAACTTACCCTTAAATTTATTTGCACTACTGGAAAACTACCTGTTCCATGGCCAACACTTGTCACTACTTTCTCTTATGGTGTTCAATGCTTTTCAAGATACCCAGATCATATGAAACGGCATGACTTTTTCAAGAGTGCCATGCCCGAAGGTTATGTACAGGAAAGAACTATATTTTTCAAAGATGACGGGAACTACAAGACACGTGCTGAAGTCAAGTTTGAAGGTGATACCCTTGTTAATAGAATCGAGTTAAAAGGTATTGATTTTAAAGAAGAT…	1.05	1.06	1.08	1.09	1.07	1.07	1.06	1.09	1.13	1.14	1.19	1.23	1.27	1.37	1.46	1.58	1.71	1.84	1.98	2.14	2.3	2.5	2.69	2.92	3.1	3.33	3.51	3.66	3.8	3.9	3.99	4.08	4.17	4.21	4.29	4.34	4.44	4.47	4.64	4.67
19.59	8.19	Optimised	ATGTCGAAAGGTGAAGAACTTTTCACTGGT	ATGTCGAAAGGTGAAGAACTTTTCACTGGTGTTGTCCCAATTCTTGTTGAATTAGATGGTGATGTTAATGGGCACAAATTTTCTGTCAGTGGAGAGGGTGAAGGTGATGCAACATACGGAAAACTTACCCTTAAATTTATTTGCACTACTGGAAAACTACCTGTTCCATGGCCAACACTTGTCACTACTTTCTCTTATGGTGTTCAATGCTTTTCAAGATACCCAGATCATATGAAACGGCATGACTTTTTCAAGAGTGCCATGCCCGAAGGTTATGTACAGGAAAGAACTATATTTTTCAAAGATGACGGGAACTACAAGACACGTGCTGAAGTCAAGTTTGAAGGTGATACCCTTGTTAATAGAATCGAGTTAAAAGGTATTGATTTTAAAGAAGAT…	1.03	1.01	1.02	1	0.98	0.97	0.96	0.96	0.96	0.94	0.96	0.96	0.95	0.96	0.96	0.97	0.98	0.99	1.01	1.03	1.05	1.06	1.08	1.11	1.14	1.15	1.16	1.15	1.15	1.14	1.13	1.13	1.12	1.1	1.08	1.05	1.03	1.01	1.01	1
10.86	72.76	Optimised	ATGTCCAAAGGAGAAGAACTATTCACCGGA	ATGTCCAAAGGAGAAGAACTATTCACCGGAGTTGTCCCAATTCTTGTTGAATTAGATGGTGATGTTAATGGGCACAAATTTTCTGTCAGTGGAGAGGGTGAAGGTGATGCAACATACGGAAAACTTACCCTTAAATTTATTTGCACTACTGGAAAACTACCTGTTCCATGGCCAACACTTGTCACTACTTTCTCTTATGGTGTTCAATGCTTTTCAAGATACCCAGATCATATGAAACGGCATGACTTTTTCAAGAGTGCCATGCCCGAAGGTTATGTACAGGAAAGAACTATATTTTTCAAAGATGACGGGAACTACAAGACACGTGCTGAAGTCAAGTTTGAAGGTGATACCCTTGTTAATAGAATCGAGTTAAAAGGTATTGATTTTAAAGAAGAT…	1.11	1.1	1.12	1.09	1.1	1.09	1.1	1.09	1.1	1.11	1.14	1.16	1.17	1.21	1.24	1.32	1.39	1.49	1.58	1.69	1.79	1.9	1.99	2.12	2.23	2.35	2.42	2.5	2.58	2.63	2.68	2.71	2.76	2.76	2.78	2.78	2.84	2.84	2.89	2.9

### Sheet: RLuc
5' UTR (pVD) = GGGGAATTGTGAGCGGATAACAATTCCCCTCTAGAAATAATTTTGTTTAACTTTAAGAAGGAGATATACC
pVD	TIsigner ID	First 30 nt	Type	Company	Full Sequence	Opening Energy	Expression Score	Luminescence (Induced)	Luminescence (Uninduced)
pVD26	RLuc-001(Native)	ATGACTTCGAAAGTTTATGATCCAGAACAA	Native		ATGACTTCGAAAGTTTATGATCCAGAACAAAGGAAACGGATGATAACTGGTCCGCAGTGGTGGGCCAGATGTAAACAAATGAATGTTCTTGATTCATTTATTAATTATTATGATTCAGAAAAACATGCAGAAAATGCTGTTATTTTTTTACATGGTAACGCGGCCTCTTCTTATTTATGGCGACATGTTGTGCCACATATTGAGCCAGTAGCGCGGTGTATTATACCAGATCTTATTGGTATGGGCAAATCAGGCAAATCTGGTAATGGTTCTTATAGGTTACTTGATCATTACAAATATCTTACTGCATGGTTTGAACTTCTTAATTTACCAAAGAAGATCATTTTTGTCGGCCATGATTGGGGTGCTTGTTTGGCATTTCATTATAGCTATGAGCAT…	13.15	44.74	1	1
pVD55	RLuc-TI-003	ATGACAAGTAAAGTTTATGACCCAGAGCAG	Optimised		ATGACAAGTAAAGTTTATGACCCAGAGCAGAGGAAACGGATGATAACTGGTCCGCAGTGGTGGGCCAGATGTAAACAAATGAATGTTCTTGATTCATTTATTAATTATTATGATTCAGAAAAACATGCAGAAAATGCTGTTATTTTTTTACATGGTAACGCGGCCTCTTCTTATTTATGGCGACATGTTGTGCCACATATTGAGCCAGTAGCGCGGTGTATTATACCAGATCTTATTGGTATGGGCAAATCAGGCAAATCTGGTAATGGTTCTTATAGGTTACTTGATCATTACAAATATCTTACTGCATGGTTTGAACTTCTTAATTTACCAAAGAAGATCATTTTTGTCGGCCATGATTGGGGTGCTTGTTTGGCATTTCATTATAGCTATGAGCAT…	6.22	97.29	1.12	1.29
pVD56	RLuc-TI-004	ATGACCAGCAAAGTTTATGACCCAGAGCAG	Optimised		ATGACCAGCAAAGTTTATGACCCAGAGCAGAGGAAACGGATGATAACTGGTCCGCAGTGGTGGGCCAGATGTAAACAAATGAATGTTCTTGATTCATTTATTAATTATTATGATTCAGAAAAACATGCAGAAAATGCTGTTATTTTTTTACATGGTAACGCGGCCTCTTCTTATTTATGGCGACATGTTGTGCCACATATTGAGCCAGTAGCGCGGTGTATTATACCAGATCTTATTGGTATGGGCAAATCAGGCAAATCTGGTAATGGTTCTTATAGGTTACTTGATCATTACAAATATCTTACTGCATGGTTTGAACTTCTTAATTTACCAAAGAAGATCATTTTTGTCGGCCATGATTGGGGTGCTTGTTTGGCATTTCATTATAGCTATGAGCAT…	6.36	97.15	0.98	1.22
pVD58	RLuc-TI-006	ATGACTTCGAAAGTTTATGATCCAGAACAG	Optimised		ATGACTTCGAAAGTTTATGATCCAGAACAGAGGAAACGGATGATAACTGGTCCGCAGTGGTGGGCCAGATGTAAACAAATGAATGTTCTTGATTCATTTATTAATTATTATGATTCAGAAAAACATGCAGAAAATGCTGTTATTTTTTTACATGGTAACGCGGCCTCTTCTTATTTATGGCGACATGTTGTGCCACATATTGAGCCAGTAGCGCGGTGTATTATACCAGATCTTATTGGTATGGGCAAATCAGGCAAATCTGGTAATGGTTCTTATAGGTTACTTGATCATTACAAATATCTTACTGCATGGTTTGAACTTCTTAATTTACCAAAGAAGATCATTTTTGTCGGCCATGATTGGGGTGCTTGTTTGGCATTTCATTATAGCTATGAGCAT…	10.13	80.31	1.01	1.14
pVD59	RLuc-TI-007	ATGACATCAAAAGTTTATGATCCAGAACAA	Optimised		ATGACATCAAAAGTTTATGATCCAGAACAAAGGAAACGGATGATAACTGGTCCGCAGTGGTGGGCCAGATGTAAACAAATGAATGTTCTTGATTCATTTATTAATTATTATGATTCAGAAAAACATGCAGAAAATGCTGTTATTTTTTTACATGGTAACGCGGCCTCTTCTTATTTATGGCGACATGTTGTGCCACATATTGAGCCAGTAGCGCGGTGTATTATACCAGATCTTATTGGTATGGGCAAATCAGGCAAATCTGGTAATGGTTCTTATAGGTTACTTGATCATTACAAATATCTTACTGCATGGTTTGAACTTCTTAATTTACCAAAGAAGATCATTTTTGTCGGCCATGATTGGGGTGCTTGTTTGGCATTTCATTATAGCTATGAGCAT…	10.38	77.87	0.92	1.16
pVD60	RLuc-TI-008	ATGACGTCGAAAGTTTACGATCCAGAACAA	Optimised		ATGACGTCGAAAGTTTACGATCCAGAACAAAGGAAACGGATGATAACTGGTCCGCAGTGGTGGGCCAGATGTAAACAAATGAATGTTCTTGATTCATTTATTAATTATTATGATTCAGAAAAACATGCAGAAAATGCTGTTATTTTTTTACATGGTAACGCGGCCTCTTCTTATTTATGGCGACATGTTGTGCCACATATTGAGCCAGTAGCGCGGTGTATTATACCAGATCTTATTGGTATGGGCAAATCAGGCAAATCTGGTAATGGTTCTTATAGGTTACTTGATCATTACAAATATCTTACTGCATGGTTTGAACTTCTTAATTTACCAAAGAAGATCATTTTTGTCGGCCATGATTGGGGTGCTTGTTTGGCATTTCATTATAGCTATGAGCAT…	9.9	82.37	1.3	1.16
pVD61	RLuc-TI-009	ATGACATCGAAAGTTTACGATCCAGAACAA	Optimised		ATGACATCGAAAGTTTACGATCCAGAACAAAGGAAACGGATGATAACTGGTCCGCAGTGGTGGGCCAGATGTAAACAAATGAATGTTCTTGATTCATTTATTAATTATTATGATTCAGAAAAACATGCAGAAAATGCTGTTATTTTTTTACATGGTAACGCGGCCTCTTCTTATTTATGGCGACATGTTGTGCCACATATTGAGCCAGTAGCGCGGTGTATTATACCAGATCTTATTGGTATGGGCAAATCAGGCAAATCTGGTAATGGTTCTTATAGGTTACTTGATCATTACAAATATCTTACTGCATGGTTTGAACTTCTTAATTTACCAAAGAAGATCATTTTTGTCGGCCATGATTGGGGTGCTTGTTTGGCATTTCATTATAGCTATGAGCAT…	9.93	82.11	0.97	0.98
pVD62	RLuc-TI-010	ATGACCTCGAAAGTTTATGACCCAGAACAA	Optimised		ATGACCTCGAAAGTTTATGACCCAGAACAAAGGAAACGGATGATAACTGGTCCGCAGTGGTGGGCCAGATGTAAACAAATGAATGTTCTTGATTCATTTATTAATTATTATGATTCAGAAAAACATGCAGAAAATGCTGTTATTTTTTTACATGGTAACGCGGCCTCTTCTTATTTATGGCGACATGTTGTGCCACATATTGAGCCAGTAGCGCGGTGTATTATACCAGATCTTATTGGTATGGGCAAATCAGGCAAATCTGGTAATGGTTCTTATAGGTTACTTGATCATTACAAATATCTTACTGCATGGTTTGAACTTCTTAATTTACCAAAGAAGATCATTTTTGTCGGCCATGATTGGGGTGCTTGTTTGGCATTTCATTATAGCTATGAGCAT…	9.55	85.25	0.94	0.88
pVD54	RLuc-TI-002	ATGACATCAAAAGTATACGACCCAGAGCAG	Optimised		ATGACATCAAAAGTATACGACCCAGAGCAGAGGAAACGGATGATAACTGGTCCGCAGTGGTGGGCCAGATGTAAACAAATGAATGTTCTTGATTCATTTATTAATTATTATGATTCAGAAAAACATGCAGAAAATGCTGTTATTTTTTTACATGGTAACGCGGCCTCTTCTTATTTATGGCGACATGTTGTGCCACATATTGAGCCAGTAGCGCGGTGTATTATACCAGATCTTATTGGTATGGGCAAATCAGGCAAATCTGGTAATGGTTCTTATAGGTTACTTGATCATTACAAATATCTTACTGCATGGTTTGAACTTCTTAATTTACCAAAGAAGATCATTTTTGTCGGCCATGATTGGGGTGCTTGTTTGGCATTTCATTATAGCTATGAGCAT…	5.77	97.63	1	1.27
pVD27	RLuc-002(GeneArt)	ATGACCAGCAAAGTTTATGATCCGGAACAG	Commercial	GeneArt	ATGACCAGCAAAGTTTATGATCCGGAACAGCGTAAACGTATGATTACCGGTCCGCAGTGGTGGGCACGTTGTAAACAAATGAATGTTCTGGATAGCTTCATCAACTATTACGACAGCGAAAAACATGCCGAAAACGCCGTTATTTTTCTGCATGGTAATGCAGCAAGCAGCTATCTGTGGCGTCATGTTGTTCCGCATATTGAACCGGTTGCGCGTTGTATTATTCCGGATCTGATTGGTATGGGTAAAAGCGGTAAATCAGGTAATGGTAGCTATCGTCTGCTGGATCATTACAAATATCTGACCGCATGGTTTGAACTGCTGAATCTGCCGAAAAAAATCATCTTTGTGGGTCATGATTGGGGTGCATGTCTGGCATTTCATTATAGCTATGAACAC…	9.79	83.34	1.33	2.8
pVD31	RLuc-003(IDT)	ATGACGTCCAAGGTTTACGATCCTGAGCAG	Commercial	IDT	ATGACGTCCAAGGTTTACGATCCTGAGCAGCGTAAGCGGATGATAACTGGGCCTCAGTGGTGGGCTCGCTGTAAGCAGATGAACGTGTTGGATTCCTTCATAAACTATTACGATAGCGAGAAGCACGCCGAGAATGCTGTGATATTCCTTCATGGTAACGCGGCTAGTTCTTATTTATGGCGGCACGTTGTACCCCATATTGAGCCGGTCGCTAGATGTATCATTCCAGACTTGATAGGGATGGGTAAGAGTGGCAAATCCGGTAACGGTTCGTATAGACTGTTAGATCACTACAAGTACTTGACTGCTTGGTTCGAGCTTCTTAATCTGCCGAAAAAAATCATATTCGTCGGCCATGACTGGGGGGCATGCCTTGCGTTTCATTATTCGTACGAGCAT…	11.18	68.97	1.62	3.04
pVD32	RLuc-004(Epoch)	ATGACCAGCAAAGTGTATGATCCGGAACAG	Commercial	Epoch	ATGACCAGCAAAGTGTATGATCCGGAACAGCGCAAACGCATGATTACCGGCCCGCAGTGGTGGGCGCGCTGCAAACAGATGAACGTGCTGGATAGCTTTATTAACTATTATGATAGCGAAAAACATGCGGAAAACGCGGTGATTTTTCTGCATGGCAACGCGGCGAGCAGCTATCTGTGGCGTCATGTGGTGCCGCATATTGAACCAGTGGCGCGCTGCATTATTCCGGATCTGATTGGCATGGGCAAAAGCGGCAAAAGCGGCAACGGCAGCTATCGCCTGCTGGATCATTATAAATATCTGACCGCGTGGTTTGAACTGCTGAACCTGCCGAAAAAAATTATTTTTGTGGGCCATGATTGGGGCGCGTGCCTGGCGTTTCATTATAGCTATGAACAT…	9.74	83.72	1.37	1.84
pVD33	RLuc-005(GenScript)	ATGACCAGCAAAGTGTATGACCCGGAACAA	Commercial	GenScript	ATGACCAGCAAAGTGTATGACCCGGAACAACGCAAACGCATGATTACCGGCCCGCAATGGTGGGCGCGCTGCAAACAGATGAATGTGCTGGATAGCTTTATCAACTACTATGACAGCGAGAAGCACGCGGAAAACGCGGTGATTTTCCTGCACGGTAACGCGGCGAGCAGCTACCTGTGGCGTCACGTGGTTCCGCACATCGAGCCGGTTGCGCGTTGCATCATTCCGGATCTGATTGGTATGGGCAAGAGCGGCAAAAGCGGTAACGGCAGCTATCGTCTGCTGGACCACTACAAATATCTGACCGCGTGGTTCGAACTGCTGAACCTGCCGAAGAAAATCATTTTTGTTGGTCATGATTGGGGCGCGTGCCTGGCGTTCCACTACAGCTATGAGCAC…	9.63	84.64	1.38	3.2
pVD34	RLuc-006(ATUM)	ATGACCTCCAAAGTCTATGACCCTGAACAA	Commercial	ATUM	ATGACCTCCAAAGTCTATGACCCTGAACAACGTAAACGCATGATTACCGGCCCACAGTGGTGGGCGCGTTGCAAACAGATGAATGTGCTGGATAGCTTCATCAACTACTACGATAGCGAGAAACACGCGGAAAATGCTGTGATTTTCCTGCACGGTAACGCCGCGAGCTCTTACTTGTGGCGCCATGTTGTCCCGCATATTGAACCGGTTGCACGCTGCATCATTCCGGACCTGATCGGTATGGGTAAGAGCGGCAAGAGCGGTAACGGCAGCTACCGTCTGCTCGACCACTACAAGTATCTGACGGCATGGTTCGAACTGCTGAATCTGCCGAAGAAAATCATCTTTGTCGGCCACGATTGGGGTGCCTGTCTGGCATTCCATTATAGCTATGAGCAT…	7.73	94.57	1.44	5.12
pVD57	RLuc-TI-005	ATGACAAGCAAAGTTTATGACCCAGAGCAG	Optimised		ATGACAAGCAAAGTTTATGACCCAGAGCAGAGGAAACGGATGATAACTGGTCCGCAGTGGTGGGCCAGATGTAAACAAATGAATGTTCTTGATTCATTTATTAATTATTATGATTCAGAAAAACATGCAGAAAATGCTGTTATTTTTTTACATGGTAACGCGGCCTCTTCTTATTTATGGCGACATGTTGTGCCACATATTGAGCCAGTAGCGCGGTGTATTATACCAGATCTTATTGGTATGGGCAAATCAGGCAAATCTGGTAATGGTTCTTATAGGTTACTTGATCATTACAAATATCTTACTGCATGGTTTGAACTTCTTAATTTACCAAAGAAGATCATTTTTGTCGGCCATGATTGGGGTGCTTGTTTGGCATTTCATTATAGCTATGAGCAT…	6.38	97.12	0.88	1.07

### Sheet: Western Blot
5' UTR (pIVEX) = TAATACGACTCACTATAGGGAGACCACAACGGTTTCCCTCTAGAAATAATTTTGTTTAACTTTAAGAAGGAGATATACC
Antibody fragment (https://www.ncbi.nlm.nih.gov/nucleotide/GU233727.1?report=genbank) = ATGGCCCAGGTGAAACTGCAGCAGTCTGGAGGAGGCTTGGTGCAACCTGGAGGATCCATGAAACTCTCTTGTGCTGCCTCTGGATTCACTTTTAGTGACGCCTGGATGGACTGGGTCCGCCAGTCTCCAGAGAAGGGGCTTGAATGGGTTGCTGAAATTAGAGACAAAGCTAATAATCATGCAACATACTATGCTGAGTCTGTGAAAGGGAGGTTCACCATCTCAAGAGATGATTCCAAAAGTAGTGTCTACCTGCAAATGAACAGCTTAAGAGCTGAAGACACTGGCATTTATTACTGTACCAGGGCGGG…
Archaebacterial dioxygenase (https://www.ncbi.nlm.nih.gov/nuccore/CP035730.1?report=genbank&from=2129270&to=2130277) = ATGGTGAACAAGATATTATCACAACTAGTTAGTGTAGAGATTTTAACCCCTAAGATGGATGATACTTTATGGTTTTTCAAAGAGATTCTAGGACTTTATGAGGTAGGTAAGAAAGGAAGGTCTGTATATTTAAGGGGATGGGAGGACTGGTATACTTATAGCTTAAAGGTAACAGAATCAGATACTGCAGGCGTGAAAGAAATTGTTTGGAGAACCTATAGTGAACAAGATTTACATGATGCTGTTAATATAATTAATTCTTATGGTTTAGGCCTCGGCT…
Antibody fragment
	CDS (First 31 nt)	Intensity	Opening Energy
	ATGGCCCAGGTGAAACTGCAGCAGTCTGGGG	577.87	12.1863
	ATGGCACAAGTAAAATTGCAACAGTCTGGGG	13587.7	7.85084
	ATGGCACAAGTAAAACTTCAACAGTCTGGGG	13155.2	8.45299
	ATGGCACAAGTAAAATTGCAGCAGTCTGGGG	13594.9	9.65435
	ATGGCTCAAGTAAAATTGCAACAGTCTGGGG	13097.2	7.93284
	ATGGCACAAGTGAAACTTCAACAGTCTGGGG	13511.8	8.99117
	ATGGCACAAGTAAAACTTCAGCAGTCTGGGG	12124.8	9.947
	ATGGCCCAAGTAAAATTGCAACAGTCTGGGG	12054.7	8.45269
	ATGGCCCAAGTAAAATTGCAGCAGTCTGGGG	9028.81	9.68814
	ATGGCACAAGTGAAATTGCAACAGTCTGGGG	11646.2	8.60102
	ATGGCACAAGTGAAATTGCAGCAGTCTGGGG	10376.3	10.7735
Archaebacterial dioxygenase
	CDS (First 31 nt)	Intensity	Opening Energy
	ATGGTAAACAAAATATTATCACAACTAGTCA	4276.89	9.15504
	ATGGTAAATAAAATATTAAGTCAACTAGTCA	10434.3	7.67865
	ATGGTCAATAAAATATTAAGTCAACTAGTCA	11001.1	6.48057
	ATGGTAAATAAGATATTAAGTCAACTAGTCA	11051.9	7.8837
	ATGGTGAATAAAATATTAAGTCAACTAGTCA	11173.9	7.94768
	ATGGTAAATAAAATATTAAGCCAACTAGTCA	11689.4	8.15397
	ATGGTAAATAAAATATTATCTCAACTAGTCA	11725.7	10.0373
	ATGGTGAATAAGATATTAAGTCAACTAGTCA	10527.8	8.19772
	ATGGTGAATAAAATATTATCTCAACTAGTCA	8424.33	10.1457
	ATGGTAAATAAAATATTATCCCAACTAGTCA	6345.13	9.98923
	ATGGTAAATAAGATATTATCTCAACTAGTCA	6379.96	10.1766
